# DNA damage models phenotypes of β cell senescence in Type 1 Diabetes

**DOI:** 10.1101/2021.06.07.447428

**Authors:** Gabriel Brawerman, Jasmine Pipella, Peter J. Thompson

## Abstract

**Objective:** Type 1 Diabetes (T1D) is characterized by progressive loss of insulin-producing pancreatic β cells as a result of autoimmune destruction. In addition to β cell death, recent work has shown that subpopulations of β cells acquire dysfunction during T1D. We previously reported that some β cells adopt a senescent fate involving a DNA damage response (DDR) during the pathogenesis of T1D, however, the question of how senescence develops in β cells has not been investigated.

**Methods:** Here, we tested the hypothesis that unrepaired DNA damage triggers β cell senescence using culture models including the mouse NIT1 β cell line derived from the T1D-susceptible nonobese diabetic (NOD) strain, human donor islets and EndoC β cells. DNA damage was chemically induced using etoposide or bleomycin and cells or islets were analyzed by a combination of molecular assays for senescence phenotypes including Western blotting, qRT-PCR, Luminex assays, flow cytometry and histochemical staining. RNA-seq was carried out to profile global transcriptomic changes in human islets undergoing DDR and senescence. Insulin ELISAs were used to quantify glucose stimulated insulin secretion from chemically-induced senescent islets and cells in culture.

**Results:** Sub-lethal DNA damage in NIT1 cells led to several classical hallmarks of senescence including sustained DDR activation, growth arrest, enlarged flattened morphology and a senescence-associated secretory phenotype (SASP) resembling what occurs in primary β cells during T1D in NOD mice. Some of these phenotypes differed between NIT1 cells and the MIN6 β cell line derived from a non-T1D susceptible mouse strain. RNA-seq analysis of human islets undergoing DDR and early senescence revealed a coordinated p53-p21 transcriptional program and upregulation of prosurvival signaling and SASP genes, which were confirmed in independent islet preparations at the protein level. Importantly, chemically induced DNA damage also led to DDR activation and senescence phenotypes in the EndoC-βH5 human β cell line, confirming that this response can occur directly in human β cells. Finally, DNA damage and senescence in both mouse β cell lines and human islets led to decreased insulin content.

**Conclusions:** Taken together, these findings suggest that some of the phenotypes of β cell senescence during T1D can be modeled by chemically induced DNA damage in mouse β cell lines and human islets and β cells in culture. These culture models will be useful tools to understand some of the mechanisms of β cell senescence in T1D.

**Highlights:**

- DNA damage induces senescent phenotypes in mouse β cell lines
- DNA damage induces a p53-p21 transcriptional program and senescent phenotypes in human islets and EndoC cells
- DNA damage and senescence leads to decreased insulin content
- DNA damage models some aspects of β cell senescence in Type 1 Diabetes
