## Supplementary Table 3 for "DNA damage models phenotypes of β cell senescence in Type 1 Diabetes"

### Sheet: Antibodies
Antibody Name	Concentration Used	Supplier	Catalog Number	RRID
ATM	1:5000	Novus Biologicals	NB100-104SS	RRID:AB_10702959
Bcl-2	1:1000	Abcam	ab692	RRID:AB_305670
KAP1	1:5000	Novus Biologicals	NB100-74549	RRID:AB_2209896
MMP2	1:1000	Novus Biologicals	NB200-114	RRID:AB_10002817
p-ATMSer1981	1:5000	Novus Biologicals	NB100-306SS	RRID:AB_920689
p-KAP1Ser824	1:5000	Novus Biologicals	NB100-2350	RRID:AB_578323
p-p53Ser15	1:5000	Cell Signaling Technology	12571T	NONE
p21	1:500	Santa Cruz Biotechnology	sc6246	RRID:AB_628073
p16Ink4a	1:1000	Invitrogen	MA5-17142	NONE
p53	1:1000	Novus Biologicals	NB200-103SS	RRID:AB_10001083
TopoII⍺	1:500	Santa Cruz Biotechnology	sc-365916	RRID:AB_10842059
TopoIIβ	1:500	Santa Cruz Biotechnology	sc-365071	RRID:AB_10847863
β-Actin	1:5000	Cell Signaling Technology	4970	RRID:AB_2223172
p-IRE1aSer724	1:1000	Abcam	ab124945	RRID:AB_11001365
IRE1a	1:1000	Cell Signaling Technology	3294	RRID:AB_823545
PERK	1:1000	Cell Signaling Technology	3192	RRID:AB_2095847
ATF6a	1:1000	Novus Biologicals	NBP1-40256	RRID:AB_2058774

### Sheet: qPCR Primers
Gene Name	Forward (5'-3') Sequence	Reverse (5'-3') Sequence	Source	Species
Cdkn1a (p21)	GAACATCTCAGGGCCGAAAA	TGCGCTTGGAGTGATAGAAATC	Thompson et al. 2019 Cell Metab	Mouse
Cdkn2a (p16 Ink4a)	GAACTCTTTCGGTCGTACCC	AGTTCGAATCTGCACCGTAGT	Thompson et al. 2019 Cell Metab	Mouse
Gapdh	CGGCCGCATCTTCTTGTG	GTGACCAGGCGCCCAATA	De Cecco et al. 2019 Nature	Mouse
CDKN1A	CCT GTC ACT GTC TTG TAC CCT	GCG TTT GGA GTG GTA GAA ATC T	Thompson et al. 2019 Cell Metab	Human
CDKN2A	CCG TCG GAG GCC GAT CCA G	GCG CCG TGG AGC AGC AGC AGC T	Thompson et al. 2019 Cell Metab	Human
BCL2L1	ACATCCCAGCTCCACATCAC	TGCTGCATTGTTCCCATAGA	This paper	Human
CXCL8	ATG ACT TCC AAG CTG GCC GTG	TGT GTT GGC GCA GTG TGG TC	Thompson et al. 2019 Int J Mol Sci	Human
GAPDH	TTGAGGTCAATGAAGGGGTC	GAAGGTGAAGGTCGGAGTCA	De Cecco et al. 2019 Nature	Human
